# High-quality metagenome assembly from nanopore reads with nanoMDBG

**DOI:** 10.1101/2025.04.22.649928

**Authors:** Gaëtan Benoit, Robert James, Sébastien Raguideau, Georgina Alabone, Tim Goodall, Rayan Chikhi, Christopher Quince

**Author notes:** These authors jointly supervised this work (Rayan Chikhi, Christopher Quince).

## Abstract

Third-generation long-read sequencing technologies, have been shown to significantly enhance the quality of metagenome assemblies. The results obtained using the highly accurate reads generated by PacBio HiFi have been particularly notable yielding hundreds of circularized, complete genomes as metagenome-assembled genomes (MAGs) without manual intervention. Oxford Nanopore Technologies (ONT) has recently improved the accuracy of its sequencing reads, achieving a per-base error rate of approximately 1-2%. Given the high-throughput, convenience and low-cost of ONT sequencing this could accelerate the uptake of long read metagenomics. However, current metagenome assemblers are optimized for PacBio HiFi data and underperform on the latest ONT data and do not scale to the large data sets that it enables.

We present nanoMDBG, an evolution of the metaMDBG HiFi assembler, designed to support newer ONT sequencing data through a novel pre-processing step that performs fast and accurate error correction in minimizer-space. Across a range of ONT datasets, including a large 400 Gbp soil sample sequenced specifically for this study, nanoMDBG reconstructs up to twice as many high-quality MAGs as the next best ONT assembler, metaFlye, while requiring a third of the CPU time and memory. As a result of these advances, we show that the latest ONT technology can now produce results comparable to those obtained using PacBio HiFi sequencing at the same sequencing depth.
