## Supplementary material for "High-quality metagenome assembly from nanopore reads with nanoMDBG"

### Sheet: Table S1
Table S1: Software and command lines used
Software	Version	Link	Command
metaMDBG	1.1	https://github.com/GaetanBenoitDev/metaMDBG	metaMDBG asm –out-dir outputDir --in-ont reads --threads 16
hifiasm-meta	0.3-r063.2	https://github.com/xfengnefx/hifiasm-meta	hifiasm_meta -t 16 -o outputDir/asm
metaflye	2.9.3-b1797	https://github.com/fenderglass/Flye	flye –nano-hq reads --out-dir outputDir --threads 16 --plasmids --meta
minimap2	2.28-r1209	https://github.com/lh3/minimap2	minimap2 -t 16 -x map-ont contigs reads
samtools	1.2	https://github.com/samtools/	samtools sort -@ 16 -o align.bam
semiBin2	2.1.0	https://github.com/BigDataBiology/SemiBin	SemiBin2 single_easy_bin --random-seed 42 --sequencing-type=long_read -p 16 -i contigFilename -b outputDir -o binDir --self-supervised --compression=none --tmpdir tmpDir
CheckM2	1.0.1	https://github.com/chklovski/CheckM2	checkm2 predict --force --threads 16 -x fa -i binDir -o outputDir
dRep	3.5.0	https://github.com/MrOlm/drep	dRep dereplicate outputDir -g binDir/*.fa -l 300000 --completeness 50 --contamination 100 -p 16 -sa [0.95-1]
Infernal	1.1.5	https://github.com/EddyRivasLab/infernal	cmscan --cpu 16 --cut_ga --rfam --nohmmonly --fmt 2 --tblout outputFilename --clanin Rfam.clanin Rfam.cm magFilename
Barrnap	0.9	https://github.com/tseemann/barrnap	barrnap --threads 16 --evalue 0.01 magFilename > outputFilename
genomad	1.8.0	https://github.com/apcamargo/genomad	genomad end-to-end --splits 8 --conservative --cleanup contigFilename outputDir genomad_db --threads 16
checkV	1.0.3	https://bitbucket.org/berkeleylab/checkv/src/master/	checkv end_to_end viralContigs.fasta resultDir -t 16
wfmash	0.13	https://github.com/waveygang/wfmash	wfmash targetFilename queryFilename -t 16 > outputFilename
herro	0.7.2	https://github.com/nanoporetech/dorado	dorado correct --model-path herro-v1/ -t 16 readFilename > outputFilename
dechat	1.0.1	https://github.com/LuoGroup2023/DeChat	dechat -t 16 -i readFilename -o outputFilename

### Sheet: Table S2
Table S2: Assembly results on Zymo mock community. In order to assess assemblies completeness and contiguity, we aligned contigs to mock reference genomes using wfmash (see section “Assessment of completeness and fragmentation of assemblies using reference sequences” for details). A dash means that the reference is not present is the assembly. ANI was computed by the script average_nucleotide_ide…
Species	Abundance	NanoMDBG				MetaMDBG				Metaflye				Hifiasm-meta
		Status	Completeness	ANI	Contig lenthgs	Status	Completeness	ANI	Contig lenthgs	Status	Completeness	ANI	Contig lenthgs	Status	Completeness	ANI	Contig lenthgs
Akkermansia_muciniphila	1.4%	circular	99.99%	99.98%	2851467	circular	99.98%	99.98%	2849789	circular	99.99%	99.98%	2851627	9 contigs	99.05%	99.95%	2230056, 513218, 32953, 26795, 20537, 20061, 19610, 19486, 18286
Bacteroides_fragilis	13.1%	1 contig	99.74%	99.98%	5153839	2 contigs	99.12%	99.98%	4935022, 186599	circular	99.98%	99.98%	5167166	58 contigs	99.04%	99.96%	2394478, 1048905, 773497, 50514, 43187, 38375, 31127, 29487, 27656, 27294...
Bifidobacterium_adolescentis	1.3%	2 contigs	99.99%	99.97%	2028901, 61300	2 contigs	99.97%	99.98%	2028631, 61288	2 contigs	99.94%	99.98%	2028365, 61293	17 contigs	99.07%	99.96%	1222762, 590932, 47372, 43286, 37517, 24673, 23018, 22513, 20200, 20183...
Candida albican	1.6%	-	-	-	-	-	-	-	-	-	-	-	-	-	-	-	-
Clostridioides_difficile	1.8%	6 contigs	99.67%	99.98%	1753059, 1690058, 303357, 240689, 119052, 95406	8 contigs	99.10%	99.98%	1799325, 1277489, 405377, 389409, 240968, 36671, 30290, 23127	6 contigs	99.51%	99.99%	1809897, 1244621, 405028, 366983, 266296, 122316	19 contigs	99.16%	99.99%	1670334, 1031958, 900264, 310058, 73401, 58920, 58919, 56512, 55219, 47642...
Clostridium_perfringens	0.0%	-	-	-	-	-	-	-	-	-	-	-	-	-	-	-	-
Enterococcus_faecalis	0.0%	-	-	-	-	-	-	-	-	-	-	-	-	-	-	-	-
Escherichia_coli_B1109	8.4%	3 contigs	99.96%	99.79%	4586643, 94811, 63562	95 contigs	23.66%	98.35%	107125, 91990, 61785, 48578, 45936, 43327, 36931, 35589, 33830, 33640...	42 contigs	35.95%	99.83%	222008, 212933, 177999, 109906, 108624, 105920, 102767, 101948, 93365, 64137...	191 contigs	75.92%	99.69%	823445, 306709, 205394, 166506, 116296, 110007, 79980, 69930, 68999, 63534...
Escherichia_coli_B3008	8.2%	68 contigs	48.56%	99.53%	151240, 151213, 140871, 102940, 98877, 86341, 82342, 76406, 69834, 69294...	91 contigs	58.35%	99.69%	257470, 157639, 147924, 144451, 132127, 126124, 122104, 113483, 106967, 93469...	37 contigs	36.41%	99.43%	438913, 310296, 206117, 69457, 67256, 60948, 59217, 47947, 47506, 44080...	40 contigs	98.14%	99.56%	3313399, 1177145, 403195, 186269, 37456, 28697, 27630, 19745, 18283, 18114...
Escherichia_coli_B766	7.8%	55 contigs	84.42%	99.77%	253280, 233307, 225856, 218963, 209256, 202195, 177168, 146014, 140555, 139909...	38 contigs	95.66%	99.93%	552556, 536713, 447185, 423841, 395259, 385372, 366177, 323164, 300212, 168385...	35 contigs	28.60%	99.09%	329506, 142223, 134183, 103922, 91257, 91073, 76963, 72091, 62153, 61892...	67 contigs	92.21%	99.94%	1814975, 749290, 712331, 644457, 62062, 38744, 29165, 26090, 25165, 24404...
Escherichia_coli_JM109	8.3%	29 contigs	20.46%	98.79%	139372, 108273, 67551, 66226, 60209, 57206, 49961, 47098, 43775, 43456...	73 contigs	29.57%	98.86%	303667, 141102, 85537, 71331, 48217, 35580, 32247, 32071, 31095, 27936...	26 contigs	36.45%	99.74%	550077, 143149, 142898, 105192, 102423, 92489, 88847, 64894, 53133, 45163...	197 contigs	80.27%	99.64%	519616, 175633, 160970, 117462, 115878, 92006, 90335, 90227, 83893, 69963...
Escherichia_coli_b2207	8.3%	43 contigs	31.26%	99.24%	233883, 155352, 150891, 139557, 122298, 118972, 98889, 70292, 64377, 56639...	24 contigs	95.68%	99.73%	4312392, 251414, 176374, 113002, 100377, 64266, 55960, 52652, 26094, 15000...	39 contigs	23.35%	99.68%	423441, 187986, 183630, 109028, 76029, 72615, 65286, 62476, 57729, 51509...	69 contigs	92.98%	99.69%	2439193, 1286684, 578666, 537598, 293300, 122295, 104656, 60904, 60291, 59707...
Faecalibacterium_prausnitzii	14.4%	circular	99.98%	99.99%	2909787	circular	99.98%	99.99%	2914515	1 contig	99.90%	99.99%	2911580	186 contigs	99.05%	99.95%	453876, 78302, 38147, 34921, 34181, 34040, 33763, 33408, 32567, 32553...
Fusobacterium_nucleatum	3.8%	circular	99.98%	99.98%	2450931	7 contigs	99.28%	99.98%	1908814, 208262, 134161, 105562, 63392, 33117, 32664	circular	99.98%	99.99%	2448194	100 contigs	99.00%	99.95%	307665, 170923, 101271, 101016, 95493, 93267, 92524, 86486, 81217, 78387...
Lactobacillus_fermentum	0.9%	4 contigs	97.80%	99.95%	1395469, 456685, 7380, 6806	15 contigs	99.04%	99.97%	453148, 432790, 411111, 386318, 131498, 63553, 35794, 35681, 20628, 10228...	4 contigs	99.27%	99.97%	1289046, 338028, 210057, 55000	36 contigs	90.88%	99.96%	868794, 326943, 172351, 43293, 38684, 31789, 26324, 25776, 24890, 24597...
Methanobrevibacter_smithii	0.0%	62 contigs	98.50%	99.91%	188507, 153382, 135187, 115987, 109797, 107691, 100695, 100378, 93602, 92809...	80 contigs	96.70%	99.91%	134076, 92359, 80910, 77664, 72582, 70904, 70477, 70277, 64540, 62560...	68 contigs	95.49%	99.83%	136152, 108354, 101249, 100552, 91348, 83913, 83138, 81221, 72991, 72260...	76 contigs	99.01%	99.72%	265427, 136735, 126098, 118871, 115728, 111907, 100583, 88463, 76304, 75318...
Prevotella_corporis	5.4%	2 contigs	99.98%	99.95%	2075144, 448103	circular	99.99%	99.96%	2503267	circular	99.98%	99.96%	2503255	114 contigs	99.01%	99.92%	474388, 320474, 170928, 53294, 38774, 32056, 31755, 31284, 30900, 29353...
Roseburia_hominis	3.9%	circular	99.99%	99.98%	3463711	circular	99.99%	99.99%	3465721	1 contig	99.92%	99.99%	3460915	58 contigs	99.07%	99.95%	2593976, 38649, 37176, 32858, 29438, 28948, 26992, 26779, 25937, 25402...
Saccharomyces cerevisiae	0.2%	-	-	-	-	-	-	-	-	-	-	-	-	-	-	-	-
Salmonella enterica	0.02%	-	-	-	-	-	-	-	-	-	-	-	-	-	-	-	-
Veillonella_rogosae	11.0%	circular	99.99%	99.98%	2156819	44 contigs	99.00%	99.98%	1693753, 41866, 35431, 33841, 31286, 28655, 25149, 24675, 23248, 22953...	circular	99.97%	99.99%	2158043	49 contigs	99.51%	99.98%	881048, 290447, 108087, 92911, 56146, 47922, 41311, 40661, 33912, 33615...

### Sheet: Table S3
Table S3: Quality assessment of assemblies. See manuscript section “Quality assessment of assemblies” for details on methods and software used.
Dataset	Assembler	# bases	N50	>1Mb contigs	>1Mb near-complete contigs	>1Mb circular contigs	>1Mb near-complete circular contigs	Near-complete MAGs	High-quality MAGs	Medium-quality MAGs	Near-Complete tRNA rRNA MAGs
ONT Human Gut (50 Gb)	nanoMDBG	585598770	306926	88	27	11	11	80	34	25	69
	metaMDBG	652987847	88125	73	17	10	10	50	46	27	43
	metaflye	512851952	159959	46	11	7	7	59	42	26	53
HiFi Human Gut (50 Gb)	metaMDBG	809186618	536879	156	44	26	24	98	51	33	88
	metaflye	766709414	342006	116	23	13	13	101	37	24	89
	hifiasm	989961865	192957	154	38	27	25	75	48	44	66
ONT Zymo Fecal Reference (200 Gb)	nanoMDBG	2557721404	246068	348	99	52	50	235	157	113	202
	metaMDBG	2669133709	130991	323	86	47	46	179	141	140	158
	metaflye	1716979031	139796	120	44	24	24	167	148	73	149
HiFi Zymo Fecal Reference (200 Gb)	metaMDBG	2620622767	308513	378	93	51	49	250	180	110	214
	metaflye	2566737309	201472	256	61	36	36	228	143	115	205
ONT Soil (250 Gb)	nanoMDBG	24876032669	24046	830	75	36	25	139	189	202	133
	metaMDBG	23026766297	9222	258	8	4	2	16	35	64	15
	metaflye	16257389255	57584	192	1	0	0	74	204	221	67
HiFi Soil (250 Gb)	metaMDBG	24956781993	20912	801	76	26	18	131	148	155	129
	metaflye	17197167180	35170	91	3	1	1	23	33	66	20
	hifiasm	22601685496	44433	284	17	17	12	27	46	97	26
ONT Soil (400 Gb)	nanoMDBG	37497496760	26005	1517	158	70	52	296	243	290	287
	metaMDBG	32798706281	10425	646	36	9	7	52	75	136	50
	metaflye	24820307022	62304	440	12	5	5	116	306	279	109

### Sheet: Table S4
Table S4: Number of plasmids and virus identified by genomad in each assembly. We used checkV to assess the quality of viral circular contigs (see manuscript section “Quality assessment of assemblies” for details).
Dataset	Assembler	Virus	Circular Virus	High-quality Circular Virus	Plasmids	Circular Plasmids
ONT Human Gut (50 Gb)	nanoMDBG	632	26	41	149	44
	metaMDBG	880	18	18	258	26
	metaflye	591	27	23	193	27
HiFi Human Gut (50 Gb)	metaMDBG	782	29	25	158	40
	metaflye	628	25	21	116	19
	hifiasm	1171	32	28	448	24
ONT Zymo Fecal Reference (200 Gb)	nanoMDBG	3147	68	141	568	103
	metaMDBG	3953	56	48	1031	79
	metaflye	2540	121	74	468	66
HiFi Zymo Fecal Reference (200 Gb)	metaMDBG	3211	86	69	501	85
	metaflye	3102	93	56	682	62
ONT Soil (250 Gb)	nanoMDBG	8779	448	256	2204	19
	metaMDBG	12760	126	131	2543	7
	metaflye	3947	280	148	887	12
HiFi Soil (250 Gb)	metaMDBG	9651	352	196	2297	34
	metaflye	2989	139	70	636	10
	hifiasm	3385	445	257	956	18
ONT Soil (400 Gb)	nanoMDBG	13726	772	449	3532	29
	metaMDBG	18492	256	159	3692	12
	metaflye	6634	477	261	1605	17

### Sheet: Table S5
Table S5: Performances of assemblers.
Dataset	Assembler	Run time (h)	Peak memory (GB)
ONT Human Gut (50 Gb)	nanoMDBG	4	19.7297
	metaMDBG	7	9.94841
	metaflye	8	114.208
HiFi Human Gut (50 Gb)	metaMDBG	2	10.2333
	metaflye	4	78.9077
	hifiasm	35	222.644
ONT Zymo Fecal Reference (200 Gb)	nanoMDBG	56	42.4216
	metaMDBG	69	43.8221
	metaflye	34	395.769
HiFi Zymo Fecal Reference (200 Gb)	metaMDBG	10	14.3471
	metaflye	28	379.839
ONT Soil (250 Gb)	nanoMDBG	151	118.738
	metaMDBG	96	352.352
	metaflye	355	485.223
HiFi Soil (250 Gb)	metaMDBG	109	263.641
	metaflye	260	514.241
	hifiasm	67	580.593
ONT Soil (400 Gb)	nanoMDBG	201	211.321
	metaMDBG	196	574.98
	metaflye	680	752.294

### Sheet: Table S6
Table S6: List of taxa recovered from the ONT-Soil dataset found by only one of the assemblers.
Rank	Assembler	Name	Number of MAGs
genus	nanoMDBG	Lysobacter_A	3
genus	nanoMDBG	Microbacterium	2
genus	nanoMDBG	genus_ukwn_37	2
genus	nanoMDBG	AG11	2
genus	nanoMDBG	Pararhizobium	1
genus	nanoMDBG	genus_ukwn_46	1
genus	nanoMDBG	CADEED01	4
genus	nanoMDBG	genus_ukwn_44	1
genus	nanoMDBG	JAAYXG01	1
genus	nanoMDBG	Lapillicoccus	2
genus	nanoMDBG	CADEFD01	4
genus	nanoMDBG	genus_ukwn_30	1
genus	nanoMDBG	Chryseolinea	1
genus	nanoMDBG	genus_ukwn_49	1
genus	nanoMDBG	JACDBE01	1
genus	nanoMDBG	JADGNW01	1
genus	nanoMDBG	genus_ukwn_12	1
genus	nanoMDBG	genus_ukwn_6	1
genus	nanoMDBG	Luteimonas_B	1
genus	nanoMDBG	genus_ukwn_10	1
genus	nanoMDBG	genus_ukwn_5	1
genus	nanoMDBG	Pseudolabrys	2
genus	nanoMDBG	genus_ukwn_4	1
genus	nanoMDBG	Agromyces	1
genus	nanoMDBG	DP-20	1
genus	nanoMDBG	Dongia_A	1
genus	nanoMDBG	JABWBJ01	1
genus	nanoMDBG	genus_ukwn_43	1
genus	nanoMDBG	VAXT01	3
genus	nanoMDBG	GMQP-bins7	3
genus	nanoMDBG	JACDER01	1
genus	nanoMDBG	genus_ukwn_22	1
genus	nanoMDBG	PALSA-612	1
genus	nanoMDBG	JACVRW01	3
genus	nanoMDBG	2-02-FULL-65-29	1
genus	nanoMDBG	genus_ukwn_48	2
genus	nanoMDBG	CADEFX01	1
genus	nanoMDBG	genus_ukwn_29	2
genus	nanoMDBG	JADGRB01	1
genus	nanoMDBG	JADYYY01	1
genus	nanoMDBG	JALZAA01	1
genus	nanoMDBG	JACDCH01	1
genus	nanoMDBG	genus_ukwn_15	2
genus	nanoMDBG	JANQEJ01	1
genus	nanoMDBG	genus_ukwn_50	1
genus	nanoMDBG	PMG-095	2
genus	nanoMDBG	OLB17	4
genus	nanoMDBG	UBA2988	1
genus	nanoMDBG	JACCZR01	1
genus	nanoMDBG	CSP1-4	1
genus	nanoMDBG	genus_ukwn_17	1
genus	nanoMDBG	genus_ukwn_20	1
genus	nanoMDBG	Ferruginibacter	1
genus	nanoMDBG	Promineifilum	1
genus	nanoMDBG	SIBH01	1
genus	nanoMDBG	genus_ukwn_2	1
genus	nanoMDBG	Nitrospira_C	1
genus	nanoMDBG	VAZQ01	1
genus	nanoMDBG	UBA3961	1
genus	nanoMDBG	SZUA-265	1
genus	nanoMDBG	SPCO01	1
genus	nanoMDBG	genus_ukwn_16	1
genus	nanoMDBG	genus_ukwn_45	1
genus	nanoMDBG	UBA8639	1
genus	nanoMDBG	genus_ukwn_57	1
genus	nanoMDBG	genus_ukwn_51	1
genus	nanoMDBG	genus_ukwn_14	1
genus	nanoMDBG	genus_ukwn_9	1
genus	nanoMDBG	VFJQ01	1
genus	nanoMDBG	G023898405	1
genus	nanoMDBG	Caulifigura	1
genus	nanoMDBG	genus_ukwn_21	1
genus	nanoMDBG	Nitrospira_A	1
genus	nanoMDBG	genus_ukwn_61	1
genus	nanoMDBG	JAOUNA01	1
genus	nanoMDBG	JACCTU01	1
genus	nanoMDBG	CAIQIQ01	1
genus	nanoMDBG	genus_ukwn_27	1
genus	nanoMDBG	genus_ukwn_36	1
genus	nanoMDBG	Luteitalea	1
genus	nanoMDBG	AR12	1
genus	nanoMDBG	CANJBX01	1
genus	nanoMDBG	Nitrosospira	1
genus	nanoMDBG	JABFXX01	1
genus	nanoMDBG	RPQJ01	1
genus	nanoMDBG	VBDL01	1
genus	nanoMDBG	UBA1844	1
genus	nanoMDBG	Intrasporangium	1
genus	nanoMDBG	JAGPDF01	1
genus	nanoMDBG	Z2-YC6860	1
genus	nanoMDBG	Lysobacter	1
genus	nanoMDBG	genus_ukwn_32	1
genus	nanoMDBG	genus_ukwn_42	1
genus	nanoMDBG	Bradyrhizobium	1
genus	nanoMDBG	genus_ukwn_31	1
genus	nanoMDBG	2-12-FULL-65-11	1
genus	nanoMDBG	QUBU01	1
genus	nanoMDBG	JAICNR01	1
genus	metaMDBG	CALGFI01	1
genus	metaMDBG	genus_ukwn_41	1
genus	metaMDBG	Methyloceanibacter	1
genus	metaflye	PALSA-1004	1
genus	metaflye	CADEEJ01	1
genus	metaflye	SXYR01	1
genus	metaflye	BPGH01	1
genus	metaflye	AR5	1
genus	metaflye	genus_ukwn_25	1
genus	metaflye	genus_ukwn_19	1
genus	metaflye	genus_ukwn_28	1
genus	metaflye	genus_ukwn_58	1
genus	metaflye	JAQGOX01	1
genus	metaflye	JACVRX01	1
genus	metaflye	genus_ukwn_54	1
genus	metaflye	SCGC-AG-212-J23	1
genus	metaflye	Mycobacterium	1
genus	metaflye	JACDDX01	1
genus	metaflye	Mesorhizobium_F	1
genus	metaflye	genus_ukwn_26	1
genus	metaflye	CADEEN01	1
genus	metaflye	JALOLG01	1
genus	metaflye	RHKX01	2
genus	metaflye	JAICXS01	1
genus	metaflye	Palsa-1315	1
genus	metaflye	genus_ukwn_33	1
genus	metaflye	genus_ukwn_40	1
family	nanoMDBG	Xanthomonadaceae	5
family	nanoMDBG	Microbacteriaceae	3
family	nanoMDBG	JAKEFK01	2
family	nanoMDBG	Dermatophilaceae	3
family	nanoMDBG	Cyclobacteriaceae	1
family	nanoMDBG	Fen-1088	2
family	nanoMDBG	UBA5794	1
family	nanoMDBG	UBA7656	1
family	nanoMDBG	family_ukwn_1	1
family	nanoMDBG	Thermoleophilaceae	5
family	nanoMDBG	UBA9968	1
family	nanoMDBG	Dongiaceae	1
family	nanoMDBG	20CM-2-55-15	2
family	nanoMDBG	UBA6265	1
family	nanoMDBG	Hyphomicrobiaceae	1
family	nanoMDBG	JACDBD01	1
family	nanoMDBG	GCA-002686595	1
family	nanoMDBG	family_ukwn_5	1
family	nanoMDBG	Polyangiaceae	3
family	nanoMDBG	UBA6960	1
family	nanoMDBG	Promineifilaceae	1
family	nanoMDBG	SIBH01	1
family	nanoMDBG	RSA9	1
family	nanoMDBG	PALSA-555	1
family	nanoMDBG	UBA8639	1
family	nanoMDBG	Gemmataceae	1
family	nanoMDBG	UBA6930	1
family	nanoMDBG	family_ukwn_2	1
family	nanoMDBG	Chthoniobacteraceae	2
family	nanoMDBG	G023898405	1
family	nanoMDBG	Brachytrichaceae	1
family	nanoMDBG	SMWR01	1
family	nanoMDBG	Tepidisphaeraceae	1
family	nanoMDBG	Vicinamibacteraceae	1
family	nanoMDBG	Nitrosomonadaceae	1
family	nanoMDBG	Haliangiaceae	1
family	nanoMDBG	Woeseiaceae	1
family	nanoMDBG	GCA-2729495	1
family	metaMDBG	Methyloligellaceae	1
family	metaflye	PALSA-610	1
family	metaflye	JAHEKZ01	1
family	metaflye	family_ukwn_4	1
family	metaflye	JAQGOX01	1
family	metaflye	Jiangellaceae	1
order	nanoMDBG	Actinomycetales	6
order	nanoMDBG	JAKEFK01	2
order	nanoMDBG	Cytophagales	1
order	nanoMDBG	Fen-1088	2
order	nanoMDBG	UBA9968	1
order	nanoMDBG	Dongiales	1
order	nanoMDBG	20CM-2-55-15	2
order	nanoMDBG	Thermomicrobiales	1
order	nanoMDBG	UBA1135	1
order	nanoMDBG	UBA796	1
order	nanoMDBG	Polyangiales	3
order	nanoMDBG	Longimicrobiales	2
order	nanoMDBG	Promineifilales	1
order	nanoMDBG	Gemmatales	1
order	nanoMDBG	UBA9160	2
order	nanoMDBG	UBA727	1
order	nanoMDBG	J036	1
order	nanoMDBG	Tepidisphaerales	1
order	nanoMDBG	Haliangiales	1
order	nanoMDBG	Woeseiales	1
order	nanoMDBG	order_ukwn_0	1
order	nanoMDBG	GCA-2729495	1
order	metaflye	JAHEKZ01	1
order	metaflye	JABDJR01	1
order	metaflye	Jiangellales	1
class	nanoMDBG	HRBIN11	2
class	nanoMDBG	Polyangia	6
class	nanoMDBG	Terriglobia	2
class	nanoMDBG	Chloroflexia	1
class	nanoMDBG	UBA1135	1
class	nanoMDBG	UBA796	1
class	nanoMDBG	UBA9160	2
class	nanoMDBG	UBA727	1
class	nanoMDBG	Phycisphaerae	1
phylum	nanoMDBG	Myxococcota_A	2
